# Comparative analysis of genome-wide DNA methylation identifies patterns that associate with conserved transcriptional programs in osteosarcoma

**DOI:** 10.1101/2020.04.29.068155

**Authors:** Lauren J. Mills, Milcah C. Scott, Pankti Shah, Anne R. Cunanan, Archana Deshpande, Benjamin Auch, Bridget Curtin, Kenneth B. Beckman, Logan G. Spector, Aaron L. Sarver, Subbaya Subramanian, Todd A. Richmond, Jaime F. Modiano

## Abstract

Osteosarcoma is an aggressive tumor of the bone that primarily affects young adults and adolescents. Osteosarcoma is characterized by genomic chaos and heterogeneity. While inactivation of tumor suppressor p53 *TP53* is nearly universal other high frequency mutations or structural variations have not been identified. Despite this genomic heterogeneity, key conserved transcriptional programs associated with survival have been identified across human, canine and induced murine osteosarcoma. The epigenomic landscape, including DNA methylation, plays a key role in establishing transcriptional programs in all cell types. The role of epigenetic dysregulation has been studied in a variety of cancers but has yet to be explored at scale in osteosarcoma. Here we examined genome-wide DNA methylation patterns in 24 human and 44 canine osteosarcoma samples identifying groups of highly correlated DNA methylation marks in human and canine osteosarcoma samples. We also link specific DNA methylation patterns to key transcriptional programs in both human and canine osteosarcoma. Building on previous work, we built a DNA methylation-based measure for the presence and abundance of various immune cell types in osteosarcoma. Finally, we determined that the underlying state of the tumor, and not changes in cell composition, were the main driver of differences in DNA methylation across the human and canine samples.

**Significance:** This is the first large scale study of DNA methylation in osteosarcoma and lays the ground work for the exploration of DNA methylation programs that help establish conserved transcriptional programs in the context of different genomic landscapes.
