## Supplementary material for "Comparative analysis of genome-wide DNA methylation identifies patterns that associate with conserved transcriptional programs in osteosarcoma": BLUEPRINT_downloads

### Sheet: Sheet1
monocyte	http://ftp.ebi.ac.uk/pub/databases/blueprint/data/homo_sapiens/GRCh38/venous_blood/Primary_monocytes_Donor_D/monocyte_-_None/Bisulfite-Seq/CNAG/S01E03A1.CPG_methylation_calls.bs_call.GRCh38.20160531.bw	http://ftp.ebi.ac.uk/pub/databases/blueprint/data/homo_sapiens/GRCh38/venous_blood/Primary_monocytes_Donor_D/monocyte_-_None/Bisulfite-Seq/CNAG/S01E03A1.CPG_methylation_calls.bs_call.GRCh38.20160531.bw
monocyte	http://ftp.ebi.ac.uk/pub/databases/blueprint/data/homo_sapiens/GRCh38/venous_blood/Primary_monocytes_Donor_G/monocyte_-_None/Bisulfite-Seq/CNAG/S01MAPA1.CPG_methylation_calls.bs_call.GRCh38.20160531.bw	http://ftp.ebi.ac.uk/pub/databases/blueprint/data/homo_sapiens/GRCh38/venous_blood/Primary_monocytes_Donor_G/monocyte_-_None/Bisulfite-Seq/CNAG/S01MAPA1.CPG_methylation_calls.bs_call.GRCh38.20160531.bw
macrophage	http://ftp.ebi.ac.uk/pub/databases/blueprint/data/homo_sapiens/GRCh38/cord_blood/S00BHQ/macrophage/Bisulfite-Seq/CNAG/S00BHQ51.CPG_methylation_calls.bs_call.GRCh38.20160531.bw	http://ftp.ebi.ac.uk/pub/databases/blueprint/data/homo_sapiens/GRCh38/cord_blood/S00BHQ/macrophage/Bisulfite-Seq/CNAG/S00BHQ51.CPG_methylation_calls.bs_call.GRCh38.20160531.bw
macrophage	http://ftp.ebi.ac.uk/pub/databases/blueprint/data/homo_sapiens/GRCh38/cord_blood/S00DVR/macrophage/Bisulfite-Seq/CNAG/S00DVR51.CPG_methylation_calls.bs_call.GRCh38.20160531.bw	http://ftp.ebi.ac.uk/pub/databases/blueprint/data/homo_sapiens/GRCh38/cord_blood/S00DVR/macrophage/Bisulfite-Seq/CNAG/S00DVR51.CPG_methylation_calls.bs_call.GRCh38.20160531.bw
macrophage	http://ftp.ebi.ac.uk/pub/databases/blueprint/data/homo_sapiens/GRCh38/venous_blood/S0022I/macrophage/Bisulfite-Seq/CNAG/S0022I51.CPG_methylation_calls.bs_call.GRCh38.20160531.bw	http://ftp.ebi.ac.uk/pub/databases/blueprint/data/homo_sapiens/GRCh38/venous_blood/S0022I/macrophage/Bisulfite-Seq/CNAG/S0022I51.CPG_methylation_calls.bs_call.GRCh38.20160531.bw
macrophage	http://ftp.ebi.ac.uk/pub/databases/blueprint/data/homo_sapiens/GRCh38/venous_blood/S00390/macrophage/Bisulfite-Seq/CNAG/S0039051.CPG_methylation_calls.bs_call.GRCh38.20160531.bw	http://ftp.ebi.ac.uk/pub/databases/blueprint/data/homo_sapiens/GRCh38/venous_blood/S00390/macrophage/Bisulfite-Seq/CNAG/S0039051.CPG_methylation_calls.bs_call.GRCh38.20160531.bw
CD4_Tcell	http://ftp.ebi.ac.uk/pub/databases/blueprint/data/homo_sapiens/GRCh38/venous_blood/S009W4/CD4-positive_alpha-beta_T_cell/Bisulfite-Seq/CNAG/S009W451.CPG_methylation_calls.bs_call.GRCh38.20160531.bw	http://ftp.ebi.ac.uk/pub/databases/blueprint/data/homo_sapiens/GRCh38/venous_blood/S009W4/CD4-positive_alpha-beta_T_cell/Bisulfite-Seq/CNAG/S009W451.CPG_methylation_calls.bs_call.GRCh38.20160531.bw
CD4_Tcell	http://ftp.ebi.ac.uk/pub/databases/blueprint/data/homo_sapiens/GRCh38/venous_blood/S008H1/CD4-positive_alpha-beta_T_cell/Bisulfite-Seq/CNAG/S008H151.CPG_methylation_calls.bs_call.GRCh38.20160531.bw	http://ftp.ebi.ac.uk/pub/databases/blueprint/data/homo_sapiens/GRCh38/venous_blood/S008H1/CD4-positive_alpha-beta_T_cell/Bisulfite-Seq/CNAG/S008H151.CPG_methylation_calls.bs_call.GRCh38.20160531.bw
CD4_Tcell	http://ftp.ebi.ac.uk/pub/databases/blueprint/data/homo_sapiens/GRCh38/venous_blood/5.2/CD4-positive_alpha-beta_T_cell/Bisulfite-Seq/CNAG/P580.CPG_methylation_calls.bs_call.GRCh38.20160531.bw	http://ftp.ebi.ac.uk/pub/databases/blueprint/data/homo_sapiens/GRCh38/venous_blood/5.2/CD4-positive_alpha-beta_T_cell/Bisulfite-Seq/CNAG/P580.CPG_methylation_calls.bs_call.GRCh38.20160531.bw
CD4_Tcell	http://ftp.ebi.ac.uk/pub/databases/blueprint/data/homo_sapiens/GRCh38/venous_blood/S007DD/CD4-positive_alpha-beta_T_cell/Bisulfite-Seq/CNAG/S007DD51.CPG_methylation_calls.bs_call.GRCh38.20160531.bw	http://ftp.ebi.ac.uk/pub/databases/blueprint/data/homo_sapiens/GRCh38/venous_blood/S007DD/CD4-positive_alpha-beta_T_cell/Bisulfite-Seq/CNAG/S007DD51.CPG_methylation_calls.bs_call.GRCh38.20160531.bw
CD4_Tcell	http://ftp.ebi.ac.uk/pub/databases/blueprint/data/homo_sapiens/GRCh38/venous_blood/145.2/CD4-positive_alpha-beta_T_cell/Bisulfite-Seq/CNAG/P582.CPG_methylation_calls.bs_call.GRCh38.20160531.bw	http://ftp.ebi.ac.uk/pub/databases/blueprint/data/homo_sapiens/GRCh38/venous_blood/145.2/CD4-positive_alpha-beta_T_cell/Bisulfite-Seq/CNAG/P582.CPG_methylation_calls.bs_call.GRCh38.20160531.bw
CD4_Tcell	http://ftp.ebi.ac.uk/pub/databases/blueprint/data/homo_sapiens/GRCh38/venous_blood/S007G7/CD4-positive_alpha-beta_T_cell/Bisulfite-Seq/CNAG/S007G756.CPG_methylation_calls.bs_call.GRCh38.20160531.bw	http://ftp.ebi.ac.uk/pub/databases/blueprint/data/homo_sapiens/GRCh38/venous_blood/S007G7/CD4-positive_alpha-beta_T_cell/Bisulfite-Seq/CNAG/S007G756.CPG_methylation_calls.bs_call.GRCh38.20160531.bw
CD8_Tcell	http://ftp.ebi.ac.uk/pub/databases/blueprint/data/homo_sapiens/GRCh38/venous_blood/C00256/CD8-positive_alpha-beta_T_cell/Bisulfite-Seq/CNAG/C00256A1bs.CPG_methylation_calls.bs_call.GRCh38.20160531.bw	http://ftp.ebi.ac.uk/pub/databases/blueprint/data/homo_sapiens/GRCh38/venous_blood/C00256/CD8-positive_alpha-beta_T_cell/Bisulfite-Seq/CNAG/C00256A1bs.CPG_methylation_calls.bs_call.GRCh38.20160531.bw
CD8_Tcell	http://ftp.ebi.ac.uk/pub/databases/blueprint/data/homo_sapiens/GRCh38/venous_blood/C003VO/CD8-positive_alpha-beta_T_cell/Bisulfite-Seq/CNAG/C003VO55.CPG_methylation_calls.bs_call.GRCh38.20160531.bw	http://ftp.ebi.ac.uk/pub/databases/blueprint/data/homo_sapiens/GRCh38/venous_blood/C003VO/CD8-positive_alpha-beta_T_cell/Bisulfite-Seq/CNAG/C003VO55.CPG_methylation_calls.bs_call.GRCh38.20160531.bw
CD8_Tcell	http://ftp.ebi.ac.uk/pub/databases/blueprint/data/homo_sapiens/GRCh38/cord_blood/C0066P/CD8-positive_alpha-beta_T_cell/Bisulfite-Seq/CNAG/C0066P51.CPG_methylation_calls.bs_call.GRCh38.20160531.bw	http://ftp.ebi.ac.uk/pub/databases/blueprint/data/homo_sapiens/GRCh38/cord_blood/C0066P/CD8-positive_alpha-beta_T_cell/Bisulfite-Seq/CNAG/C0066P51.CPG_methylation_calls.bs_call.GRCh38.20160531.bw
CD8_Tcell	http://ftp.ebi.ac.uk/pub/databases/blueprint/data/homo_sapiens/GRCh38/cord_blood/S00C2F/CD8-positive_alpha-beta_T_cell/Bisulfite-Seq/CNAG/S00C2F51.CPG_methylation_calls.bs_call.GRCh38.20160531.bw	http://ftp.ebi.ac.uk/pub/databases/blueprint/data/homo_sapiens/GRCh38/cord_blood/S00C2F/CD8-positive_alpha-beta_T_cell/Bisulfite-Seq/CNAG/S00C2F51.CPG_methylation_calls.bs_call.GRCh38.20160531.bw
naïve_Bcell	http://ftp.ebi.ac.uk/pub/databases/blueprint/data/homo_sapiens/GRCh38/venous_blood/S00DM8/CD38-negative_naive_B_cell/Bisulfite-Seq/CNAG/S00DM851.CPG_methylation_calls.bs_call.GRCh38.20160531.bw	http://ftp.ebi.ac.uk/pub/databases/blueprint/data/homo_sapiens/GRCh38/venous_blood/S00DM8/CD38-negative_naive_B_cell/Bisulfite-Seq/CNAG/S00DM851.CPG_methylation_calls.bs_call.GRCh38.20160531.bw
naïve_Bcell	http://ftp.ebi.ac.uk/pub/databases/blueprint/data/homo_sapiens/GRCh38/venous_blood/S001JP/CD38-negative_naive_B_cell/Bisulfite-Seq/CNAG/S001JP51.CPG_methylation_calls.bs_call.GRCh38.20160531.bw	http://ftp.ebi.ac.uk/pub/databases/blueprint/data/homo_sapiens/GRCh38/venous_blood/S001JP/CD38-negative_naive_B_cell/Bisulfite-Seq/CNAG/S001JP51.CPG_methylation_calls.bs_call.GRCh38.20160531.bw
naïve_Bcell	http://ftp.ebi.ac.uk/pub/databases/blueprint/data/homo_sapiens/GRCh38/cord_blood/C003K9/CD38-negative_naive_B_cell/Bisulfite-Seq/CNAG/C003K951.CPG_methylation_calls.bs_call.GRCh38.20160531.bw	http://ftp.ebi.ac.uk/pub/databases/blueprint/data/homo_sapiens/GRCh38/cord_blood/C003K9/CD38-negative_naive_B_cell/Bisulfite-Seq/CNAG/C003K951.CPG_methylation_calls.bs_call.GRCh38.20160531.bw
naïve_Bcell	http://ftp.ebi.ac.uk/pub/databases/blueprint/data/homo_sapiens/GRCh38/cord_blood/C0068L/CD38-negative_naive_B_cell/Bisulfite-Seq/CNAG/C0068L51.CPG_methylation_calls.bs_call.GRCh38.20160531.bw	http://ftp.ebi.ac.uk/pub/databases/blueprint/data/homo_sapiens/GRCh38/cord_blood/C0068L/CD38-negative_naive_B_cell/Bisulfite-Seq/CNAG/C0068L51.CPG_methylation_calls.bs_call.GRCh38.20160531.bw
memory_B_cell	http://ftp.ebi.ac.uk/pub/databases/blueprint/data/homo_sapiens/GRCh38/venous_blood/csMBC_pool_1/memory_B_cell/Bisulfite-Seq/CNAG/W653.CPG_methylation_calls.bs_call.GRCh38.20160531.bw	http://ftp.ebi.ac.uk/pub/databases/blueprint/data/homo_sapiens/GRCh38/venous_blood/csMBC_pool_1/memory_B_cell/Bisulfite-Seq/CNAG/W653.CPG_methylation_calls.bs_call.GRCh38.20160531.bw
memory_B_cell	http://ftp.ebi.ac.uk/pub/databases/blueprint/data/homo_sapiens/GRCh38/venous_blood/C003N3/memory_B_cell/Bisulfite-Seq/CNAG/C003N351.CPG_methylation_calls.bs_call.GRCh38.20160531.bw	http://ftp.ebi.ac.uk/pub/databases/blueprint/data/homo_sapiens/GRCh38/venous_blood/C003N3/memory_B_cell/Bisulfite-Seq/CNAG/C003N351.CPG_methylation_calls.bs_call.GRCh38.20160531.bw
memory_B_cell	http://ftp.ebi.ac.uk/pub/databases/blueprint/data/homo_sapiens/GRCh38/venous_blood/S017RE/memory_B_cell/Bisulfite-Seq/CNAG/S017RE51.CPG_methylation_calls.bs_call.GRCh38.20160531.bw	http://ftp.ebi.ac.uk/pub/databases/blueprint/data/homo_sapiens/GRCh38/venous_blood/S017RE/memory_B_cell/Bisulfite-Seq/CNAG/S017RE51.CPG_methylation_calls.bs_call.GRCh38.20160531.bw
osteoclast	http://ftp.ebi.ac.uk/pub/databases/blueprint/data/homo_sapiens/GRCh38/venous_blood/BC2_10/osteoclast/Bisulfite-Seq/CNAG/S01GMPA1.CPG_methylation_calls.bs_call.GRCh38.20160531.bw	http://ftp.ebi.ac.uk/pub/databases/blueprint/data/homo_sapiens/GRCh38/venous_blood/BC2_10/osteoclast/Bisulfite-Seq/CNAG/S01GMPA1.CPG_methylation_calls.bs_call.GRCh38.20160531.bw
osteoclast	http://ftp.ebi.ac.uk/pub/databases/blueprint/data/homo_sapiens/GRCh38/venous_blood/BC2_0/osteoclast/Bisulfite-Seq/CNAG/S01GKTA1.CPG_methylation_calls.bs_call.GRCh38.20160531.bw	http://ftp.ebi.ac.uk/pub/databases/blueprint/data/homo_sapiens/GRCh38/venous_blood/BC2_0/osteoclast/Bisulfite-Seq/CNAG/S01GKTA1.CPG_methylation_calls.bs_call.GRCh38.20160531.bw
Alt_activated_macrophate	http://ftp.ebi.ac.uk/pub/databases/blueprint/data/homo_sapiens/GRCh38/venous_blood/S00622/alternatively_activated_macrophage/Bisulfite-Seq/CNAG/S0062252.CPG_methylation_calls.bs_call.GRCh38.20160531.bw	http://ftp.ebi.ac.uk/pub/databases/blueprint/data/homo_sapiens/GRCh38/venous_blood/S00622/alternatively_activated_macrophage/Bisulfite-Seq/CNAG/S0062252.CPG_methylation_calls.bs_call.GRCh38.20160531.bw
Alt_activated_macrophate	http://ftp.ebi.ac.uk/pub/databases/blueprint/data/homo_sapiens/GRCh38/venous_blood/S00BS4/alternatively_activated_macrophage/Bisulfite-Seq/CNAG/S00BS451.CPG_methylation_calls.bs_call.GRCh38.20160531.bw	http://ftp.ebi.ac.uk/pub/databases/blueprint/data/homo_sapiens/GRCh38/venous_blood/S00BS4/alternatively_activated_macrophage/Bisulfite-Seq/CNAG/S00BS451.CPG_methylation_calls.bs_call.GRCh38.20160531.bw
Alt_activated_macrophate	http://ftp.ebi.ac.uk/pub/databases/blueprint/data/homo_sapiens/GRCh38/venous_blood/S00FTN/alternatively_activated_macrophage/Bisulfite-Seq/CNAG/S00FTN51.CPG_methylation_calls.bs_call.GRCh38.20160531.bw	http://ftp.ebi.ac.uk/pub/databases/blueprint/data/homo_sapiens/GRCh38/venous_blood/S00FTN/alternatively_activated_macrophage/Bisulfite-Seq/CNAG/S00FTN51.CPG_methylation_calls.bs_call.GRCh38.20160531.bw
Alt_activated_macrophate	http://ftp.ebi.ac.uk/pub/databases/blueprint/data/homo_sapiens/GRCh38/venous_blood/S006VI/alternatively_activated_macrophage/Bisulfite-Seq/CNAG/S006VI53.CPG_methylation_calls.bs_call.GRCh38.20160531.bw	http://ftp.ebi.ac.uk/pub/databases/blueprint/data/homo_sapiens/GRCh38/venous_blood/S006VI/alternatively_activated_macrophage/Bisulfite-Seq/CNAG/S006VI53.CPG_methylation_calls.bs_call.GRCh38.20160531.bw
Alt_activated_macrophate	http://ftp.ebi.ac.uk/pub/databases/blueprint/data/homo_sapiens/GRCh38/cord_blood/S00E8W/alternatively_activated_macrophage/Bisulfite-Seq/CNAG/S00E8W51.CPG_methylation_calls.bs_call.GRCh38.20160531.bw	http://ftp.ebi.ac.uk/pub/databases/blueprint/data/homo_sapiens/GRCh38/cord_blood/S00E8W/alternatively_activated_macrophage/Bisulfite-Seq/CNAG/S00E8W51.CPG_methylation_calls.bs_call.GRCh38.20160531.bw
Alt_activated_macrophate	http://ftp.ebi.ac.uk/pub/databases/blueprint/data/homo_sapiens/GRCh38/cord_blood/S00C1H/alternatively_activated_macrophage/Bisulfite-Seq/CNAG/S00C1H51.CPG_methylation_calls.bs_call.GRCh38.20160531.bw	http://ftp.ebi.ac.uk/pub/databases/blueprint/data/homo_sapiens/GRCh38/cord_blood/S00C1H/alternatively_activated_macrophage/Bisulfite-Seq/CNAG/S00C1H51.CPG_methylation_calls.bs_call.GRCh38.20160531.bw
classical_monocyte	http://ftp.ebi.ac.uk/pub/databases/blueprint/data/homo_sapiens/GRCh38/venous_blood/C004SQ/CD14-positive_CD16-negative_classical_monocyte/Bisulfite-Seq/CNAG/C004SQ51.CPG_methylation_calls.bs_call.GRCh38.20160531.bw	http://ftp.ebi.ac.uk/pub/databases/blueprint/data/homo_sapiens/GRCh38/venous_blood/C004SQ/CD14-positive_CD16-negative_classical_monocyte/Bisulfite-Seq/CNAG/C004SQ51.CPG_methylation_calls.bs_call.GRCh38.20160531.bw
classical_monocyte	http://ftp.ebi.ac.uk/pub/databases/blueprint/data/homo_sapiens/GRCh38/venous_blood/C001UY/CD14-positive_CD16-negative_classical_monocyte/Bisulfite-Seq/CNAG/C001UYA3bs.CPG_methylation_calls.bs_call.GRCh38.20160531.bw	http://ftp.ebi.ac.uk/pub/databases/blueprint/data/homo_sapiens/GRCh38/venous_blood/C001UY/CD14-positive_CD16-negative_classical_monocyte/Bisulfite-Seq/CNAG/C001UYA3bs.CPG_methylation_calls.bs_call.GRCh38.20160531.bw
classical_monocyte	http://ftp.ebi.ac.uk/pub/databases/blueprint/data/homo_sapiens/GRCh38/venous_blood/C000S5/CD14-positive_CD16-negative_classical_monocyte/Bisulfite-Seq/CNAG/C000S5A1bs.CPG_methylation_calls.bs_call.GRCh38.20160531.bw	http://ftp.ebi.ac.uk/pub/databases/blueprint/data/homo_sapiens/GRCh38/venous_blood/C000S5/CD14-positive_CD16-negative_classical_monocyte/Bisulfite-Seq/CNAG/C000S5A1bs.CPG_methylation_calls.bs_call.GRCh38.20160531.bw
classical_monocyte	http://ftp.ebi.ac.uk/pub/databases/blueprint/data/homo_sapiens/GRCh38/venous_blood/C0010K/CD14-positive_CD16-negative_classical_monocyte/Bisulfite-Seq/CNAG/C0010KA2bs.CPG_methylation_calls.bs_call.GRCh38.20160531.bw	http://ftp.ebi.ac.uk/pub/databases/blueprint/data/homo_sapiens/GRCh38/venous_blood/C0010K/CD14-positive_CD16-negative_classical_monocyte/Bisulfite-Seq/CNAG/C0010KA2bs.CPG_methylation_calls.bs_call.GRCh38.20160531.bw
classical_monocyte	http://ftp.ebi.ac.uk/pub/databases/blueprint/data/homo_sapiens/GRCh38/cord_blood/C005PS/CD14-positive_CD16-negative_classical_monocyte/Bisulfite-Seq/CNAG/C005PS51.CPG_methylation_calls.bs_call.GRCh38.20160531.bw	http://ftp.ebi.ac.uk/pub/databases/blueprint/data/homo_sapiens/GRCh38/cord_blood/C005PS/CD14-positive_CD16-negative_classical_monocyte/Bisulfite-Seq/CNAG/C005PS51.CPG_methylation_calls.bs_call.GRCh38.20160531.bw
classical_monocyte	http://ftp.ebi.ac.uk/pub/databases/blueprint/data/homo_sapiens/GRCh38/cord_blood/S000RD/CD14-positive_CD16-negative_classical_monocyte/Bisulfite-Seq/CNAG/S000RD54.CPG_methylation_calls.bs_call.GRCh38.20160531.bw	http://ftp.ebi.ac.uk/pub/databases/blueprint/data/homo_sapiens/GRCh38/cord_blood/S000RD/CD14-positive_CD16-negative_classical_monocyte/Bisulfite-Seq/CNAG/S000RD54.CPG_methylation_calls.bs_call.GRCh38.20160531.bw
inflammatory_macrophage	http://ftp.ebi.ac.uk/pub/databases/blueprint/data/homo_sapiens/GRCh38/cord_blood/S007SK/inflammatory_macrophage/Bisulfite-Seq/CNAG/S007SK51.CPG_methylation_calls.bs_call.GRCh38.20160531.bw	http://ftp.ebi.ac.uk/pub/databases/blueprint/data/homo_sapiens/GRCh38/cord_blood/S007SK/inflammatory_macrophage/Bisulfite-Seq/CNAG/S007SK51.CPG_methylation_calls.bs_call.GRCh38.20160531.bw
inflammatory_macrophage	http://ftp.ebi.ac.uk/pub/databases/blueprint/data/homo_sapiens/GRCh38/cord_blood/S0018A/inflammatory_macrophage/Bisulfite-Seq/CNAG/S0018A52.CPG_methylation_calls.bs_call.GRCh38.20160531.bw	http://ftp.ebi.ac.uk/pub/databases/blueprint/data/homo_sapiens/GRCh38/cord_blood/S0018A/inflammatory_macrophage/Bisulfite-Seq/CNAG/S0018A52.CPG_methylation_calls.bs_call.GRCh38.20160531.bw
inflammatory_macrophage	http://ftp.ebi.ac.uk/pub/databases/blueprint/data/homo_sapiens/GRCh38/venous_blood/S001MJ/inflammatory_macrophage/Bisulfite-Seq/CNAG/S001MJ51.CPG_methylation_calls.bs_call.GRCh38.20160531.bw	http://ftp.ebi.ac.uk/pub/databases/blueprint/data/homo_sapiens/GRCh38/venous_blood/S001MJ/inflammatory_macrophage/Bisulfite-Seq/CNAG/S001MJ51.CPG_methylation_calls.bs_call.GRCh38.20160531.bw
inflammatory_macrophage	http://ftp.ebi.ac.uk/pub/databases/blueprint/data/homo_sapiens/GRCh38/venous_blood/S001S7/inflammatory_macrophage/Bisulfite-Seq/CNAG/S001S753.CPG_methylation_calls.bs_call.GRCh38.20160531.bw	http://ftp.ebi.ac.uk/pub/databases/blueprint/data/homo_sapiens/GRCh38/venous_blood/S001S7/inflammatory_macrophage/Bisulfite-Seq/CNAG/S001S753.CPG_methylation_calls.bs_call.GRCh38.20160531.bw
cytotoxic_NK	http://ftp.ebi.ac.uk/pub/databases/blueprint/data/homo_sapiens/GRCh38/cord_blood/C0067N/cytotoxic_CD56-dim_natural_killer_cell/Bisulfite-Seq/CNAG/C0067N51.CPG_methylation_calls.bs_call.GRCh38.20160531.bw	http://ftp.ebi.ac.uk/pub/databases/blueprint/data/homo_sapiens/GRCh38/cord_blood/C0067N/cytotoxic_CD56-dim_natural_killer_cell/Bisulfite-Seq/CNAG/C0067N51.CPG_methylation_calls.bs_call.GRCh38.20160531.bw
cytotoxic_NK	http://ftp.ebi.ac.uk/pub/databases/blueprint/data/homo_sapiens/GRCh38/cord_blood/S01E8O/cytotoxic_CD56-dim_natural_killer_cell/Bisulfite-Seq/CNAG/S01E8O51.CPG_methylation_calls.bs_call.GRCh38.20160531.bw	http://ftp.ebi.ac.uk/pub/databases/blueprint/data/homo_sapiens/GRCh38/cord_blood/S01E8O/cytotoxic_CD56-dim_natural_killer_cell/Bisulfite-Seq/CNAG/S01E8O51.CPG_methylation_calls.bs_call.GRCh38.20160531.bw
cytotoxic_NK	http://ftp.ebi.ac.uk/pub/databases/blueprint/data/homo_sapiens/GRCh38/venous_blood/C006G5/cytotoxic_CD56-dim_natural_killer_cell/Bisulfite-Seq/CNAG/C006G551.CPG_methylation_calls.bs_call.GRCh38.20160531.bw	http://ftp.ebi.ac.uk/pub/databases/blueprint/data/homo_sapiens/GRCh38/venous_blood/C006G5/cytotoxic_CD56-dim_natural_killer_cell/Bisulfite-Seq/CNAG/C006G551.CPG_methylation_calls.bs_call.GRCh38.20160531.bw
cytotoxic_NK	http://ftp.ebi.ac.uk/pub/databases/blueprint/data/homo_sapiens/GRCh38/venous_blood/C002CT/cytotoxic_CD56-dim_natural_killer_cell/Bisulfite-Seq/CNAG/C002CTA1bs.CPG_methylation_calls.bs_call.GRCh38.20160531.bw	http://ftp.ebi.ac.uk/pub/databases/blueprint/data/homo_sapiens/GRCh38/venous_blood/C002CT/cytotoxic_CD56-dim_natural_killer_cell/Bisulfite-Seq/CNAG/C002CTA1bs.CPG_methylation_calls.bs_call.GRCh38.20160531.bw
MSC	http://ftp.ebi.ac.uk/pub/databases/blueprint/data/homo_sapiens/GRCh38/venous_blood/S00YAM/mesenchymal_stem_cell_of_the_bone_marrow/Bisulfite-Seq/CNAG/S00YAM51.CPG_methylation_calls.bs_call.GRCh38.20160531.bw	http://ftp.ebi.ac.uk/pub/databases/blueprint/data/homo_sapiens/GRCh38/venous_blood/S00YAM/mesenchymal_stem_cell_of_the_bone_marrow/Bisulfite-Seq/CNAG/S00YAM51.CPG_methylation_calls.bs_call.GRCh38.20160531.bw
MSC	http://ftp.ebi.ac.uk/pub/databases/blueprint/data/homo_sapiens/GRCh38/venous_blood/S00W8Y/mesenchymal_stem_cell_of_the_bone_marrow/Bisulfite-Seq/CNAG/S00W8Y51.CPG_methylation_calls.bs_call.GRCh38.20160531.bw	http://ftp.ebi.ac.uk/pub/databases/blueprint/data/homo_sapiens/GRCh38/venous_blood/S00W8Y/mesenchymal_stem_cell_of_the_bone_marrow/Bisulfite-Seq/CNAG/S00W8Y51.CPG_methylation_calls.bs_call.GRCh38.20160531.bw
dendritic	http://ftp.ebi.ac.uk/pub/databases/blueprint/data/homo_sapiens/GRCh38/cord_blood/S00D71/conventional_dendritic_cell/Bisulfite-Seq/CNAG/S00D7151.CPG_methylation_calls.bs_call.GRCh38.20160531.bw	http://ftp.ebi.ac.uk/pub/databases/blueprint/data/homo_sapiens/GRCh38/cord_blood/S00D71/conventional_dendritic_cell/Bisulfite-Seq/CNAG/S00D7151.CPG_methylation_calls.bs_call.GRCh38.20160531.bw
dendritic	http://ftp.ebi.ac.uk/pub/databases/blueprint/data/homo_sapiens/GRCh38/cord_blood/S00CP6/conventional_dendritic_cell/Bisulfite-Seq/CNAG/S00CP651.CPG_methylation_calls.bs_call.GRCh38.20160531.bw	http://ftp.ebi.ac.uk/pub/databases/blueprint/data/homo_sapiens/GRCh38/cord_blood/S00CP6/conventional_dendritic_cell/Bisulfite-Seq/CNAG/S00CP651.CPG_methylation_calls.bs_call.GRCh38.20160531.bw
