## Supplementary material for "Comparative analysis of genome-wide DNA methylation identifies patterns that associate with conserved transcriptional programs in osteosarcoma": Canine pathway analysis

### Sheet: kME2
ID	Description	GeneRatio	BgRatio	pvalue	p.adjust	qvalue	geneID	Count	module
R-HSA-3700989	Transcriptional Regulation by TP53	37/553	365/10554	8.49379e-05	0.0468278	0.0439425	1459/2744/84883/5430/7874/1387/5170/64223/7249/28956/8812/23368/207/57521/4849/25920/1025/9997/5600/23774/5435/10848/2068/2968/10919/1616/27161/5438/91875/90809/10524/55240/54815/10498/7027/6874/84289	37	kME2
R-HSA-3899300	SUMOylation of transcription cofactors	10/553	45/10554	8.68791e-05	0.0468278	0.0439425	6612/1487/1387/7329/8535/57332/84733/7703/1616/51588	10	kME2

### Sheet: kME5
ID	Description	GeneRatio	BgRatio	pvalue	p.adjust	qvalue	geneID	Count	module
R-HSA-112316	Neuronal System	19/88	368/10554	1.25755e-10	3.25705e-08	2.8725e-08	57369/3763/2911/3738/2774/59283/60482/5789/2898/3788/114/9132/2572/55799/6833/3746/140679/1103/6572	19	kME5
R-HSA-186712	Regulation of beta-cell development	6/88	42/10554	1.16623e-06	0.000151026	0.000133195	3175/4760/50674/256297/390874/4821	6	kME5
R-HSA-112315	Transmission across Chemical Synapses	11/88	227/10554	2.67108e-06	0.000230604	0.000203377	3763/2774/59283/60482/2898/114/2572/55799/140679/1103/6572	11	kME5
R-HSA-500792	GPCR ligand binding	14/88	457/10554	2.26597e-05	0.00146722	0.00129399	846/6750/2693/2911/6751/2916/799/4852/6469/5021/11211/3350/153/2834	14	kME5
R-HSA-112310	Neurotransmitter release cycle	5/88	51/10554	6.24214e-05	0.00323343	0.00285167	60482/2572/140679/1103/6572	5	kME5
R-HSA-1296071	Potassium Channels	6/88	99/10554	0.000170443	0.00735745	0.00648879	3763/3738/3788/9132/6833/3746	6	kME5
R-HSA-210744	Regulation of gene expression in late stage (branching morphogenesis) pancreatic bud precursor cells	3/88	16/10554	0.00029001	0.0107304	0.00946348	3175/50674/390874	3	kME5
R-HSA-264642	Acetylcholine Neurotransmitter Release Cycle	3/88	17/10554	0.000350036	0.0113324	0.00999446	60482/1103/6572	3	kME5
R-HSA-1296072	Voltage gated Potassium channels	4/88	43/10554	0.000434527	0.0125047	0.0110284	3738/3788/9132/3746	4	kME5
R-HSA-397014	Muscle contraction	7/88	206/10554	0.00162631	0.0421214	0.0371483	2257/58/59283/6261/476/859/55799	7	kME5

### Sheet: kME3
ID	Description	GeneRatio	BgRatio	pvalue	p.adjust	qvalue	geneID	Count	module
R-HSA-3232118	SUMOylation of transcription factors	4/122	20/10554	7.13562e-05	0.0162458	0.0154876	7020/3090/668/7022	4	kME3
R-HSA-8878166	Transcriptional regulation by RUNX2	8/122	121/10554	7.66312e-05	0.0162458	0.0154876	23314/579/4488/6662/1750/9464/9759/3678	8	kME3

### Sheet: kME8
ID	Description	GeneRatio	BgRatio	pvalue	p.adjust	qvalue	geneID	Count	module
R-HSA-452723	Transcriptional regulation of pluripotent stem cells	4/45	36/10554	1.53771e-05	0.00169922	0.00149231	63978/6299/6657/27022	4	kME8
R-HSA-2892247	POU5F1 (OCT4), SOX2, NANOG activate genes related to proliferation	3/45	13/10554	2.01092e-05	0.00169922	0.00149231	6299/6657/27022	3	kME8
R-HSA-3232118	SUMOylation of transcription factors	3/45	20/10554	7.84979e-05	0.00442205	0.00388358	7020/7021/668	3	kME8
R-HSA-400508	Incretin synthesis, secretion, and inactivation	3/45	23/10554	0.000120861	0.00510636	0.00448456	3670/1045/2626	3	kME8
R-HSA-8864260	Transcriptional regulation by the AP-2 (TFAP2) family of transcription factors	3/45	38/10554	0.000550543	0.0186084	0.0163424	5308/7020/7021	3	kME8
R-HSA-186712	Regulation of beta-cell development	3/45	42/10554	0.000740333	0.0188986	0.0165974	6928/3170/4821	3	kME8
R-HSA-8866904	Negative regulation of activity of TFAP2 (AP-2) family transcription factors	2/45	10/10554	0.000782784	0.0188986	0.0165974	7020/7021	2	kME8
R-HSA-5578768	Physiological factors	2/45	12/10554	0.00114187	0.0206768	0.018159	1482/2626	2	kME8
R-HSA-8866907	Activation of the TFAP2 (AP-2) family of transcription factors	2/45	12/10554	0.00114187	0.0206768	0.018159	7020/7021	2	kME8
R-HSA-112310	Neurotransmitter release cycle	3/45	51/10554	0.00130752	0.0206768	0.018159	140679/1103/6572	3	kME8
R-HSA-400511	Synthesis, secretion, and inactivation of Glucose-dependent Insulinotropic Polypeptide (GIP)	2/45	13/10554	0.00134582	0.0206768	0.018159	3670/2626	2	kME8
R-HSA-2032785	YAP1- and WWTR1 (TAZ)-stimulated gene expression	2/45	15/10554	0.00180189	0.0234245	0.0205721	1482/2626	2	kME8
R-HSA-8866910	TFAP2 (AP-2) family regulates transcription of growth factors and their receptors	2/45	15/10554	0.00180189	0.0234245	0.0205721	7020/7021	2	kME8
R-HSA-264642	Acetylcholine Neurotransmitter Release Cycle	2/45	17/10554	0.00232126	0.0280209	0.0246088	1103/6572	2	kME8
R-HSA-112315	Transmission across Chemical Synapses	5/45	227/10554	0.00267042	0.0300867	0.0264231	3765/6196/140679/1103/6572	5	kME8
R-HSA-210745	Regulation of gene expression in beta cells	2/45	21/10554	0.00354567	0.0374512	0.0328908	3170/4821	2	kME8
R-HSA-5365859	RA biosynthesis pathway	2/45	22/10554	0.0038897	0.0386682	0.0339596	340665/1592	2	kME8
R-HSA-112316	Neuronal System	6/45	368/10554	0.00445061	0.0417863	0.036698	3765/6196/9132/140679/1103/6572	6	kME8

### Sheet: kME0
ID	Description	GeneRatio	BgRatio	pvalue	p.adjust	qvalue	geneID	Count	module
R-HSA-4839735	AXIN mutants destabilize the destruction complex, activating WNT signaling	3/128	14/10554	0.000575219	0.0277217	0.0263153	5519/8312/5527	3	kME0
R-HSA-4839744	truncated APC mutants destabilize the destruction complex	3/128	14/10554	0.000575219	0.0277217	0.0263153	5519/8312/5527	3	kME0
R-HSA-4839748	AMER1 mutants destabilize the destruction complex	3/128	14/10554	0.000575219	0.0277217	0.0263153	5519/8312/5527	3	kME0
R-HSA-5467337	APC truncation mutants have impaired AXIN binding	3/128	14/10554	0.000575219	0.0277217	0.0263153	5519/8312/5527	3	kME0
R-HSA-5467340	AXIN missense mutants destabilize the destruction complex	3/128	14/10554	0.000575219	0.0277217	0.0263153	5519/8312/5527	3	kME0
R-HSA-5467348	Truncations of AMER1 destabilize the destruction complex	3/128	14/10554	0.000575219	0.0277217	0.0263153	5519/8312/5527	3	kME0
R-HSA-4839743	phosphorylation site mutants of CTNNB1 are not targeted to the proteasome by the destruction complex	3/128	15/10554	0.000712672	0.0277217	0.0263153	5519/8312/5527	3	kME0
R-HSA-5339716	Misspliced GSK3beta mutants stabilize beta-catenin	3/128	15/10554	0.000712672	0.0277217	0.0263153	5519/8312/5527	3	kME0
R-HSA-5358747	S33 mutants of beta-catenin aren't phosphorylated	3/128	15/10554	0.000712672	0.0277217	0.0263153	5519/8312/5527	3	kME0
R-HSA-5358749	S37 mutants of beta-catenin aren't phosphorylated	3/128	15/10554	0.000712672	0.0277217	0.0263153	5519/8312/5527	3	kME0
R-HSA-5358751	S45 mutants of beta-catenin aren't phosphorylated	3/128	15/10554	0.000712672	0.0277217	0.0263153	5519/8312/5527	3	kME0
R-HSA-5358752	T41 mutants of beta-catenin aren't phosphorylated	3/128	15/10554	0.000712672	0.0277217	0.0263153	5519/8312/5527	3	kME0
R-HSA-4791275	Signaling by WNT in cancer	4/128	34/10554	0.000722208	0.0277217	0.0263153	1487/5519/8312/5527	4	kME0
R-HSA-196299	Beta-catenin phosphorylation cascade	3/128	17/10554	0.00104637	0.0372957	0.0354036	5519/8312/5527	3	kME0

### Sheet: kME4
ID	Description	GeneRatio	BgRatio	pvalue	p.adjust	qvalue	geneID	Count	module
R-HSA-112316	Neuronal System	28/281	368/10554	5.24957e-07	0.000417341	0.000417341	3766/6196/3778/43/5579/3738/8497/127833/3782/9369/54207/57596/2905/27092/2902/2570/3786/51305/81858/2899/3790/3784/22941/785/610/24145/3785/1137	28	kME4
R-HSA-1296071	Potassium Channels	11/281	99/10554	6.18019e-05	0.0245663	0.0245663	3766/3778/3738/3782/54207/3786/51305/3790/3784/610/3785	11	kME4

### Sheet: kME1
ID	Description	GeneRatio	BgRatio	pvalue	p.adjust	qvalue	geneID	Count	module
R-HSA-112316	Neuronal System	59/477	368/10554	5.92847e-18	5.2052e-15	4.97992e-15	9312/10021/108/6531/10242/3766/2567/5923/6196/2893/93107/10368/2903/3737/3744/3749/127833/777/1141/9229/9369/54207/56659/2905/81033/27092/94030/774/2902/85358/2906/3761/2901/3786/51305/1136/2555/9132/2899/58512/107/3757/3754/3790/80059/3752/22941/9379/785/6529/6511/773/3746/3739/7881/22839/1137/3785/1135	59	kME1
R-HSA-1296072	Voltage gated Potassium channels	16/477	43/10554	2.02797e-11	8.90278e-09	8.51747e-09	9312/93107/3737/3744/3749/81033/3786/9132/3757/3754/3790/3752/3746/3739/7881/3785	16	kME1
R-HSA-1296071	Potassium Channels	23/477	99/10554	5.40358e-11	1.58145e-08	1.513e-08	9312/10021/10242/3766/93107/3737/3744/3749/54207/56659/81033/3761/3786/51305/9132/3757/3754/3790/3752/3746/3739/7881/3785	23	kME1
R-HSA-6809371	Formation of the cornified envelope	26/477	129/10554	8.97754e-11	1.97057e-08	1.88528e-08	23254/6768/1823/3872/3868/3861/3866/3882/3881/3884/3883/3859/162605/338785/3850/374454/140807/121391/112802/3852/9119/3888/3891/3889/3892/144501	26	kME1
R-HSA-6805567	Keratinization	30/477	214/10554	2.90239e-08	5.0966e-06	4.87601e-06	386684/386675/353323/23254/6768/1823/3872/3868/3861/3866/3882/3881/3884/3883/81872/3859/162605/338785/3850/374454/140807/121391/112802/3852/9119/3888/3891/3889/3892/144501	30	kME1
R-HSA-6794361	Neurexins and neuroligins	13/477	56/10554	8.85997e-07	0.000129651	0.00012404	2903/127833/9229/9369/2905/2902/85358/2906/58512/80059/22941/9379/22839	13	kME1
R-HSA-112315	Transmission across Chemical Synapses	28/477	227/10554	1.23748e-06	0.000144295	0.00013805	108/6531/3766/2567/5923/6196/2893/10368/2903/777/1141/2905/27092/774/2902/2906/3761/2901/1136/2555/2899/107/785/6529/6511/773/1137/1135	28	kME1
R-HSA-5576891	Cardiac conduction	21/477	141/10554	1.31476e-06	0.000144295	0.00013805	444/480/477/10368/779/54207/56659/6329/786/27092/6543/3761/8645/51305/6261/3757/3752/785/776/6331/4842	21	kME1
R-HSA-397014	Muscle contraction	26/477	206/10554	1.92976e-06	0.000188258	0.000180111	444/480/477/4621/10368/7139/7135/779/4624/54207/56659/6329/786/27092/6543/3761/8645/51305/6261/3757/3752/4703/785/776/6331/4842	26	kME1
R-HSA-112314	Neurotransmitter receptors and postsynaptic signal transmission	21/477	156/10554	6.84611e-06	0.000561335	0.000537041	108/3766/2567/5923/6196/2893/10368/2903/1141/2905/27092/2902/2906/3761/2901/1136/2555/2899/107/1137/1135	21	kME1
R-HSA-6794362	Protein-protein interactions at synapses	15/477	87/10554	7.03268e-06	0.000561335	0.000537041	2893/2903/127833/9229/9369/2905/94030/2902/85358/2906/58512/80059/22941/9379/22839	15	kME1
R-HSA-156588	Glucuronidation	8/477	25/10554	8.98879e-06	0.000657679	0.000629215	54576/54575/54600/54577/54578/54579/54657/54659	8	kME1
R-HSA-112308	Presynaptic depolarization and calcium channel opening	5/477	13/10554	0.000175724	0.0118682	0.0113545	777/27092/774/785/773	5	kME1
R-HSA-442755	Activation of NMDA receptors and postsynaptic events	8/477	44/10554	0.000691209	0.0433487	0.0414725	5923/6196/2893/2903/2905/2902/2906/107	8	kME1
R-HSA-163125	Post-translational modification: synthesis of GPI-anchored proteins	12/477	92/10554	0.00085287	0.0489269	0.0468093	54344/10026/4978/50863/7007/10942/22854/54965/84628/137797/4061/4062	12	kME1
R-HSA-5576892	Phase 0 - rapid depolarisation	8/477	46/10554	0.000940183	0.0489269	0.0468093	10368/779/6329/786/27092/785/776/6331	8	kME1
R-HSA-983189	Kinesins	9/477	57/10554	0.000947331	0.0489269	0.0468093	10381/10383/26153/124602/84643/147700/7280/3796/547	9	kME1

### Sheet: kME10
ID	Description	GeneRatio	BgRatio	pvalue	p.adjust	qvalue	geneID	Count	module
R-HSA-112316	Neuronal System	26/141	368/10554	2.18375e-12	9.95791e-10	9.40163e-10	9312/6531/10368/2903/18/3749/8497/127833/1141/9369/2905/81033/27092/774/2902/85358/3786/51305/1143/1136/2899/58512/3752/22941/1137/1135	26	kME10
R-HSA-622323	Presynaptic nicotinic acetylcholine receptors	5/141	12/10554	2.91204e-07	3.88628e-05	3.66918e-05	1141/1143/1136/1137/1135	5	kME10
R-HSA-629594	Highly calcium permeable postsynaptic nicotinic acetylcholine receptors	5/141	12/10554	2.91204e-07	3.88628e-05	3.66918e-05	1141/1143/1136/1137/1135	5	kME10
R-HSA-112315	Transmission across Chemical Synapses	15/141	227/10554	3.40902e-07	3.88628e-05	3.66918e-05	6531/10368/2903/18/8497/1141/2905/27092/774/2902/1143/1136/2899/1137/1135	15	kME10
R-HSA-6794361	Neurexins and neuroligins	8/141	56/10554	6.87902e-07	6.09335e-05	5.75295e-05	2903/127833/9369/2905/2902/85358/58512/22941	8	kME10
R-HSA-181431	Acetylcholine binding and downstream events	5/141	15/10554	1.06901e-06	6.09335e-05	5.75295e-05	1141/1143/1136/1137/1135	5	kME10
R-HSA-622327	Postsynaptic nicotinic acetylcholine receptors	5/141	15/10554	1.06901e-06	6.09335e-05	5.75295e-05	1141/1143/1136/1137/1135	5	kME10
R-HSA-629602	Activation of Nicotinic Acetylcholine Receptors	5/141	15/10554	1.06901e-06	6.09335e-05	5.75295e-05	1141/1143/1136/1137/1135	5	kME10
R-HSA-6794362	Protein-protein interactions at synapses	9/141	87/10554	2.22478e-06	0.000112722	0.000106425	2903/8497/127833/9369/2905/2902/85358/58512/22941	9	kME10
R-HSA-112314	Neurotransmitter receptors and postsynaptic signal transmission	11/141	156/10554	7.29491e-06	0.000332648	0.000314065	10368/2903/1141/2905/27092/2902/1143/1136/2899/1137/1135	11	kME10
R-HSA-5576891	Cardiac conduction	9/141	141/10554	0.000110343	0.00457424	0.0043187	444/10368/786/27092/6543/51305/6261/3752/4842	9	kME10
R-HSA-1296072	Voltage gated Potassium channels	5/141	43/10554	0.000253667	0.00963933	0.00910084	9312/3749/81033/3786/3752	5	kME10
R-HSA-6809371	Formation of the cornified envelope	8/141	129/10554	0.000325744	0.0114261	0.0107878	3861/3883/11187/112802/3852/3891/3889/3892	8	kME10
R-HSA-397014	Muscle contraction	10/141	206/10554	0.000432261	0.0140794	0.0132928	444/4621/10368/786/27092/6543/51305/6261/3752/4842	10	kME10
R-HSA-5682910	LGI-ADAM interactions	3/141	14/10554	0.000762749	0.0231876	0.0218922	55203/10368/27092	3	kME10
