## Supplementary material for "Comparative analysis of genome-wide DNA methylation identifies patterns that associate with conserved transcriptional programs in osteosarcoma": Canine clusters in each color

### Sheet: Sheet 1
module	modCount	color
kME7	238	black
kME11	655	blue
kME2	1602	blue
kME6	182	blue
kME3	508	green
kME5	264	green
kME8	244	green
kME0	267	light orange
kME4	968	light orange
kME9	139	light orange
kME1	2532	orange
kME10	463	orange
