## Supplementary material for "Comparative analysis of genome-wide DNA methylation identifies patterns that associate with conserved transcriptional programs in osteosarcoma": Human clusters in each color

### Sheet: Sheet 1
module	modCount	color
kME42	16	purple
kME25	59	red
kME28	65	green
kME31	71	green
kME39	89	orange
kME26	104	green
kME21	146	red
kME32	166	blue
kME18	168	red
kME22	171	orange
kME38	171	purple
kME12	180	blue
kME29	183	red
kME37	194	green
kME24	198	blue
kME36	199	green
kME10	212	blue
kME15	246	orange
kME17	254	orange
kME33	266	blue
kME40	272	orange
kME16	276	yellow
kME19	282	orange
kME20	303	blue
kME35	324	yellow
kME13	350	orange
kME9	381	green
kME14	425	red
kME27	437	red
kME41	479	purple
kME7	481	green
kME30	550	red
kME23	596	orange
kME4	736	green
kME5	750	red
kME6	904	orange
kME34	938	blue
kME3	1161	green
kME11	1334	green
kME0	1417	green
kME8	1452	blue
kME2	1616	blue
kME1	2549	orange
